# Kidney single-cell atlas reveals myeloid heterogeneity in progression and regression of kidney disease

**DOI:** 10.1101/2020.05.14.095166

**Authors:** Bryan R Conway, Eoin D O’Sullivan, Carolynn Cairns, James O’Sullivan, Daniel J. Simpson, Angela Salzano, Katie Connor, Peng Ding, Duncan Humphries, Kevin Stewart, Oliver Teenan, Neil C Henderson, Cecile Benezech, Prakash Ramachandran, David Ferenbach, Jeremy Hughes, Tamir Chandra, Laura Denby

## Abstract

The kidney has a limited capacity to repair following injury, however, the endogenous reparative pathways are not well understood. Here we employ integrated droplet- and plate-based scRNA-seq in the murine reversible unilateral ureteric obstruction model to dissect the transcriptomic landscape at the single cell level during renal injury and resolution of fibrosis. We generate a comprehensive catalogue of the changes induced during injury and repair, revealing significant myeloid cell heterogeneity, which would not have been identifiable by conventional flow cytometry. We identify new markers for the myeloid populations within the kidney as well as identification of novel subsets including an *Arg1*^+^ monocyte population specific to early injury and a *Mmp12*^+^ macrophage subset exclusive to repair. Finally, using paired blood exchange to track circulating immune cells, we confirm that monocytes are recruited to the kidney early after injury and are the source of *Ccr2*^+^ macrophages that accumulate in late injury. Our data demonstrate the utility of complementary technologies to identify novel myeloid subtypes that may represent therapeutic targets to inhibit progression or promote regression of kidney disease.
