## Supplemental Table 4 for "Kidney single-cell atlas reveals myeloid heterogeneity in progression and regression of kidney disease": Supp_Table 4.csv

Library	Number of Reads	Valid Barcodes	Sequencing Saturation	Q30 Bases in Barcode	Q30 Bases in RNA Read	Q30 Bases in Sample Index	Q30 Bases in UMI	Reads Mapped to Genome	Reads Mapped Confidently to Genome	Reads Mapped Confidently to Intergenic Regions	Reads Mapped Confidently to Intronic Regions	Reads Mapped Confidently to Exonic Regions	Reads Mapped Confidently to Transcriptome	Reads Mapped Antisense to Gene	Fraction Reads in Cells	Total Genes Detected	Median UMI Counts per Cell
Sham	399992729	98.0%	91.6%	94.7%	91.0%	92.9%	94.4%	93.5%	90.8%	2.4%	7.2%	81.2%	79.0%	0.9%	73.3%	16883	2480
UUO-2	403838195	97.8%	89.9%	94.8%	91.4%	88.5%	94.4%	93.9%	90.6%	2.9%	12.5%	75.2%	72.9%	0.9%	72.4%	18160	5592
UUO-7	410236760	96.9%	83.3%	94.8%	90.3%	93.4%	94.5%	92.4%	89.2%	3.3%	23.0%	62.9%	59.7%	1.7%	79.3%	19148	5668
RUUO	401271372	96.9%	86.1%	94.5%	89.5%	88.6%	94.2%	90.6%	87.4%	3.4%	20.2%	63.7%	60.7%	1.7%	72.3%	19076	4709
